# Transposons and accessory genes drive adaptation in a clonally evolving fungal pathogen

**DOI:** 10.1101/2025.02.18.635021

**Authors:** Cristina López Díaz, Dilay Hazal Ayhan, Ana Rodríguez López, Lucía Gómez Gil, Li-Jun Ma, Antonio Di Pietro

## Abstract

Genomes of clonally reproducing fungal pathogens are often compartmentalized into conserved core and lineage-specific accessory regions (ARs), enriched in transposable elements (TEs). ARs and TEs are thought to promote pathogen adaptation, but direct experimental evidence is sparse. Using an evolve and re-sequence approach, we found that serial passaging of the cross-kingdom fungal pathogen *Fusarium oxysporum* through tomato plants or axenic media rapidly increased fitness under the selection condition. TE insertions were the predominant type of mutations in the evolved lines, with a single non-autonomous hAT-type TE accounting for 63% of total events detected. TEs inserted preferentially at sites of histone H3 lysine 27 trimethylation, a hallmark of ARs. Recurrent evolutionary trajectories during plate adaptation led to increased proliferation concomitant with reduced virulence. Unexpectedly, adaptive mutations in accessory genes strongly impacted core functions such as growth, development, quorum sensing or virulence. Thus, TEs and ARs drive rapid adaptation in this important fungal pathogen.
