## Supplementary Table 2 for "Transposons and accessory genes drive adaptation in a clonally evolving fungal pathogen"

### Sheet: TIV
CHROM	start	end_pos	TE	AF	sample	mut_id	gene	dist	loc
Chr1	40234	40236	MarCry-1_FO	1	F4-10	T310			intergenic
Chr1	99756	99763	hAT105_FOL	0.177419	Y4-10	T001	FOXG_10848	0	coding
Chr1	1705393	1705401	hAT105_FOL	0.116883	Y4-10	T002	FOXG_00016	0	coding
Chr1	2688694	2688700	MarCry-1_FO	0.754808	E2-10	T127	FOXG_17859		intergenic
Chr1	5548685	5548697	Hormin	0.140964	E4-10	T136	FOXG_01244		coding
Chr10	199285	199294	Hormin	0.207413	F2-10	T221	FOXG_13577		non-coding
Chr10	263589	263598	Hormin	0.109293	E3-10	T132	FOXG_21213		intergenic
Chr10	560378	560385	Hormin	0.154472	M1-10	T056	FOXG_13710	-163	intergenic
Chr10	2076347	2076355	Hormin	0.194805	Y5-10	T057	FOXG_11575	0	coding
Chr10	2335211	2335219	Hormin	0.278964	F4-10	T298	FOXG_20594		intergenic
Chr10	2510308	2510316	Hormin	0.158436	F4-10	T272	FOXG_11740		non-coding
Chr10	2537853	2537862	Hormin	0.890241	E5-10	T173	FOXG_11753		non-coding
Chr10	2852257	2852266	Hormin	0.122856	F3-10	T255	FOXG_20622		coding
Chr10	2879862	2879864	MarCry-1_FO	0.432099	P1-10	T058	FOXG_11880	219	intergenic
Chr11	136381	136389	Hormin	0.152904	E4-10	T155	FOXG_16521		intergenic
Chr11	357446	357454	Hormin	0.973139	F1-10	T202	FOXG_16612		coding
Chr11	448480	448489	Hormin	0.270533	F4-10	T304	FOXG_22490		coding
Chr11	620594	620604	Hormin	0.816321	F4-10	T269	FOXG_09576		coding
Chr11	736734	736741	hAT105_FOL	1	M1-10	T059	FOXG_09621	0	coding
Chr11	1427167	1427175	Hormin	0.257997	F4-10	T270	FOXG_09881		intergenic
Chr11	1700406	1700415	Hormin	0.586667	Y1-10	T060	FOXG_09993	0	coding
Chr11	1736977	1736985	Hormin	0.170719	F5-10	T311	FOXG_20200		intergenic
Chr11	1993737	1993746	Hormin	0.632447	F4-10	T297	FOXG_20221		coding
Chr11	2095434	2095438	Hormin	0.107442	E4-10	T145	FOXG_10139		coding
Chr11	2121723	2121733	Hormin	0.291498	F1-10	T192	FOXG_10151		coding
Chr11	2205346	2205348	MarCry-1_FO	0.114754	Y1-10	T061	FOXG_10187	0	non-coding
Chr12	611829	611838	Hormin	0.110202	E4-10	T148	FOXG_13300		intergenic
Chr12	637187	637195	Hormin	0.190139	F2-10	T234	FOXG_21134		intergenic
Chr12	1196541	1196550	Hormin	0.760608	E2-10	T122	FOXG_13532		coding
Chr12	1196833	1196841	Hormin	0.867977	F3-10	T246	FOXG_13532		coding
Chr12	1197767	1197775	Hormin	0.817263	E5-10	T176	FOXG_13532		coding
Chr12	1411203	1411212	Hormin	0.235032	F1-10	T200	FOXG_14506		intergenic
Chr12	1518713	1518721	Hormin	0.49107	F4-10	T299	FOXG_21578		coding
Chr12	1740411	1740420	Hormin	0.556856	E1-10	T117	FOXG_21593		coding
Chr12	1873550	1873558	Hormin	0.312348	F5-10	T328	FOXG_14683		intergenic
Chr12	1965598	1965606	Hormin	1	P4-10	T064	FOXG_14710	155	intergenic
Chr12	2184366	2184491	Folty1	0.57	M3-10	T065	FOXG_14777	-729	intergenic
Chr12	2278041	2278043	MarCry-1_FO	0.107143	Y3-10	T066	FOXG_14802	-4648	intergenic
Chr13	124643	124651	hAT178_FOL	0.153846	M3-10	T067	FOXG_11926	0	coding
Chr13	205220	205420	Hormin	0.103504	F4-10	T273	FOXG_11955		coding
Chr13	331673	331681	Hormin	1	P2-10	T068	FOXG_20646	0	non-coding
Chr13	396339	396348	Hormin	0.232411	F5-10	T341	FOXG_20653		non-coding
Chr13	436283	436291	Hormin	0.204995	F2-10	T218	FOXG_12035		coding
Chr13	479341	479351	Hormin	0.189037	F2-10	T219	FOXG_12055		coding
Chr13	551641	551650	Hormin	0.288098	F4-10	T275	FOXG_12083		non-coding
Chr13	596360	596367	Hormin	1	P5-10	T069	FOXG_12102	0	non-coding
Chr13	950535	950546	Hormin	0.427965	F1-10	T194	FOXG_12245		coding
Chr13	961958	961970	hAT178_FOL	0.109255	E4-10	T161	FOXG_20697		intergenic
Chr13	963517	963525	Hormin	0.634412	F1-10	T195	FOXG_12250		coding
Chr13	998247	998256	Hormin	1	F1-10	T196	FOXG_12262		coding
Chr13	1126725	1126734	Hormin	0.195952	E5-10	T174	FOXG_12313		coding
Chr13	1353690	1353698	Hormin	0.846904	F4-10	T276	FOXG_12396		intergenic
Chr13	1454859	1454871	Foxy2	0.448649	P4-10	T070	FOXG_22594	-57	intergenic
Chr13	1560815	1560825	Hormin	0.112635	F3-10	T250	FOXG_16841		coding
Chr13	1720291	1720302	Hormin	0.196401	F2-10	T237	FOXG_22627		coding
Chr13	1795224	1795233	Hormin	0.10786	E4-10	T157	FOXG_16932		coding
Chr2	38687	38695	Hormin	0.751085	F1-10	T205			intergenic
Chr2	60812	60813	MarCry-1_FO	0.637931	P1-10	T004	FOXG_05596	-779	intergenic
Chr2	215727	215735	Hormin	0.255693	F5-10	T316	FOXG_05653		coding
Chr2	341741	341751	Hormin	0.217434	F5-10	T317	FOXG_05698		coding
Chr2	438253	438262	Hormin	0.37458	F1-10	T188	FOXG_05733		coding
Chr2	495062	495075	Hormin	1	E5-10	T171	FOXG_05759		coding
Chr2	496530	496539	Hornet	0.284978	F4-10	T266	FOXG_05759		coding
Chr2	4060691	4060697	Strider	0.530303	P1-10	T006	FOXG_08643	579	intergenic
Chr2	4237629	4237639	Hormin	0.714143	F1-10	T206			intergenic
Chr2	4262019	4262027	Hormin	0.671983	F1-10	T191	FOXG_08721		coding
Chr2	4303353	4303361	Hormin	1	P2-10	T007	FOXG_08732	0	coding
Chr2	4460993	4461001	Hormin	0.202651	E5-10	T172	FOXG_08789		intergenic
Chr2	4593913	4593921	Hormin	1	E2-10	T128	FOXG_19902		non-coding
Chr4	113157	113169	Hormin	0.956391	E1-10	T110	FOXG_07396		coding
Chr4	180621	180632	Hormin	0.282339	F4-10	T267	FOXG_07423		intergenic
Chr4	187964	187968	MarCry-1_FO	0.104938	M4-10	T101	FOXG_19484	-1222	intergenic
Chr4	225472	225473	MarCry-1_FO	1	M4-10	T027	FOXG_19485	-364	intergenic
Chr4	257154	257164	Hormin	0.247298	F5-10	T320	FOXG_07450		coding
Chr4	296703	296712	Hormin	0.253057	F2-10	T217	FOXG_07465		coding
Chr4	2584706	2584715	Hormin	0.237617	E4-10	T159	FOXG_18643		coding
Chr4	2815207	2815217	Hormin	0.166606	E4-10	T138	FOXG_03837		coding
Chr4	2856405	2856415	Hormin	0.332687	F5-10	T313	FOXG_03854		coding
Chr4	2919287	2919294	Hormin	1	Y2-10	T028	FOXG_03878	-511	intergenic
Chr4	3194479	3194490	Hop	0.462687	Y1-10	T029	FOXG_18706	-37	intergenic
Chr4	3406460	3406476	Hormin	0.247072	F2-10	T232	FOXG_18726		intergenic
Chr4	4868539	4868549	Hormin	0.142022	F4-10	T294	FOXG_18852		coding
Chr4	4976926	4976938	Hormin	0.874824	F3-10	T241	FOXG_04606		coding
Chr4	5001589	5001597	Hormin	0.248025	F2-10	T214	FOXG_04615		intergenic
Chr4	5116446	5116455	Hormin	0.100729	F5-10	T314	FOXG_04648		non-coding
Chr4	5224670	5224680	Hormin	0.449088	F4-10	T265	FOXG_04682		non-coding
Chr4	5234416	5234424	Hormin	1	P5-10	T032	FOXG_04683	0	coding
Chr4	5294483	5294484	hAT36_FOL	0.173913	M3-10	T033	FOXG_22915	-535	intergenic
Chr5	237639	237648	Hormin	0.353217	F5-10	T333	FOXG_15258		intergenic
Chr5	246351	246362	Hormin	0.10345	F2-10	T225	FOXG_15263		coding
Chr5	478385	478394	Hormin	0.107843	Y2-10	T036	FOXG_21890	115	intergenic
Chr5	553211	553219	Hormin	0.177812	F2-10	T239	FOXG_15370		non-coding
Chr5	4415008	4415009	MarCry-1_FO	0.5	P5-10	T037	FOXG_18320	45	intergenic
Chr5	4573744	4573755	Hormin	1	F3-10	T254	FOXG_18341		coding
Chr5	4621180	4621182	MarCry-1_FO	1	P5-10	T038	FOXG_02547	142	intergenic
Chr5	4814693	4814702	Hormin	0.838063	F1-10	T183	FOXG_02619		coding
Chr7	136755	136762	Hormin	0.258427	Y5-10	T039	FOXG_04737	0	non-coding
Chr7	151966	151978	Hormin	0.953464	E1-10	T109	FOXG_04742		coding
Chr7	361195	361203	Hormin	0.140838	F5-10	T315	FOXG_04816		non-coding
Chr7	504776	504784	Hormin	0.717484	E4-10	T139	FOXG_04868		coding
Chr7	505420	505429	Hormin	0.243272	F1-10	T187	FOXG_04868		intergenic
Chr7	3922561	3922572	Hormin	0.224433	E1-10	T112	FOXG_10657		coding
Chr7	4252885	4252895	Hormin	0.584158	P1-10	T041	FOXG_10785	0	coding
Chr7	4310259	4310267	Hormin	0.587883	E1-10	T113	FOXG_10805		non-coding
Chr8	144175	144183	Hormin	0.182305	E4-10	T137	FOXG_02695		intergenic
Chr8	297943	297951	Hormin	0.115958	F2-10	T213	FOXG_02741		non-coding
Chr8	317208	317217	Hormin	0.814104	F1-10	T207			intergenic
Chr8	796742	796750	Hormin	1	P4-10	T044	FOXG_02937	141	intergenic
Chr8	806990	806999	Hormin	0.236297	F1-10	T184	FOXG_02942		coding
Chr8	2759030	2759042	Hormin	0.13396	F1-10	T185	FOXG_03526		coding
Chr8	2822541	2822550	Hormin	0.925677	F1-10	T186	FOXG_03547		coding
Chr8	3501886	3501896	Hormin	0.202359	E4-10	T151	FOXG_15677		intergenic
Chr8	3740420	3740427	Hormin	0.170732	Y5-10	T045	FOXG_15766	-32	intergenic
Chr8	3744706	3744716	Hormin	0.160191	E4-10	T152	FOXG_15768		non-coding
Chr8	3859626	3859635	Hormin	0.229625	E4-10	T164	FOXG_22141		intergenic
Chr8	3882738	3882740	MarCry-1_FO	1	P2-10	T047	FOXG_15821	-136	intergenic
Chr8	3898533	3898542	Hormin	0.521277	Y5-10	T048	FOXG_15825	-456	intergenic
Chr8	4007946	4007954	Hormin	0.216146	F4-10	T307			intergenic
Chr9	77913	77915	MarCry-1_FO	0.791367	M4-10	T049	FOXG_19940	-4519	intergenic
Chr9	149350	149358	Hormin	0.236833	F4-10	T268	FOXG_08890		non-coding
Chr9	199715	199718	MarCry-1_FO	1	P5-10	T051	FOXG_08909	0	non-coding
Chr9	268288	268296	Hormin	0.892967	F3-10	T242	FOXG_08940		intergenic
Chr9	366752	366760	Hormin	0.293176	E1-10	T111	FOXG_08984		coding
Chr9	663216	663218	Hormin	0.147201	F3-10	T243	FOXG_09093		coding
Chr9	2819544	2819550	Copia19_FOL	0.106797	E2-10	T121	FOXG_12879		coding
Chr9	3149620	3149626	MarCry-1_FO	0.913202	E5-10	T175	FOXG_13004		intergenic
Chr9	3189779	3189781	MarCry-1_FO	0.773263	F1-10	T197	FOXG_13018		intergenic
Chr9	3189779	3189781	MarCry-1_FO	0.232631	F2-10	T220	FOXG_13018		intergenic
S_14.11	18335	18344	Hormin	1	F5-10	T344	FOXG_21552		intergenic
S_14.17	21702	21710	Hormin	0.17294	F1-10	T208			intergenic
S_14.2	9352	9360	Hormin	0.11222	F2-10	T230	FOXG_17266		intergenic
S_14.2	56524	56535	Hormin	0.114705	F2-10	T238	FOXG_22711		intergenic
S_14.2	66735	66744	hAT105_FOL	0.625	P4-10	T072	FOXG_17251	0	coding
S_14.2	96870	96879	Hormin	0.267161	E4-10	T165	FOXG_22703		coding
S_14.21	14782	14785	MarCry-1_FO	0.403239	F1-10	T201	FOXG_16460		intergenic
S_14.21	16120	16134	Hornet	0.615608	E4-10	T166			intergenic
S_14.25	866	873	Hormin	1	Y2-10	T073	FOXG_22500	1633	intergenic
S_14.25	16788	16795	Hormin	0.136364	Y4-10	T074	FOXG_22501	320	intergenic
S_14.46	5900	5908	Hormin	0.688172	P1-10	T075	FOXG_22509	-1311	intergenic
S_14.5	36687	36697	Hormin	0.954588	E3-10	T133	FOXG_21511		non-coding
S_14.5	37005	37022	Hormin	0.83957	E4-10	T163	FOXG_21511		non-coding
S_15.13	10566	10577	Hormin	0.935928	F3-10	T257	FOXG_22180		intergenic
S_15.15	1949	1959	Hormin	0.879551	F1-10	T209			intergenic
S_15.16	13750	13760	Hormin	0.134068	F5-10	T345	FOXG_22093		intergenic
S_15.4	47807	47816	Hormin	0.361111	Y4-10	T082	FOXG_15552	556	intergenic
S_15.5	21808	21816	Hormin	0.137255	P4-10	T083	FOXG_22586,FOXG_22559	0	coding
S_15.5	56185	56193	Hormin	0.106434	F3-10	T262			intergenic
S_15.6	17233	17242	Hormin	0.237251	E4-10	T156	FOXG_16731		coding
S_15.6	46530	46539	Hormin	0.379549	E5-10	T180	FOXG_22577		non-coding
S_15.7	12388	12396	Hormin	0.105492	F4-10	T305	FOXG_22538		intergenic
S_15.8	1110	1116	Copia19_FOL	0.94382	P5-10	T084	FOXG_22059,FOXG_16024	0	non-coding
S_1n15.11	9386	9394	hAT210_FOL	0.1875	Y3-10	T080	FOXG_15093	-1	intergenic
S_1n15.2	62477	62486	Hormin	0.596866	F5-10	T329	FOXG_15002		intergenic
S_1n15.4	8660	8668	Hormin	0.119328	F5-10	T326	FOXG_14349		coding
S_1n15.6	33356	33365	Hormin	0.236264	P2-10	T078	FOXG_18091,FOXG_22155,FOXG_22022,FOXG_22022	0	coding
S_1n15.7	4791	4921	Hormin	0.175014	F5-10	T331	FOXG_15027		coding
S_1n15.8	6392	6399	hAT105_FOL	0.413953	M5-10	T079	FOXG_14462	148	intergenic
S_1n15.8	23593	23602	Hormin	0.8	E4-10	T149	FOXG_15014, FOXG_21943		coding
S_1n15.8	23594	23644	Hormin	1	F4-10	T284	FOXG_15014, FOXG_21943		coding
S_1n15.8	23600	23609	Hormin	1	F5-10	T330	FOXG_15014, FOXG_21943		coding
S_1n15.8	23601	23610	Hormin	0.8	E2-10	T124	FOXG_15014, FOXG_21943		coding
S_1n15.8	23602	23612	Hormin	1	E3-10	T131	FOXG_15014, FOXG_21943		coding
S_1n15.8	23613	23644	Hormin	1	E5-10	T177	FOXG_15014, FOXG_21943		coding
S_1n15.8	23613	23624	Hormin	0.287497	F2-10	T224	FOXG_15014, FOXG_21943		coding
S_1n15.8	23613	23623	Hormin	1	F3-10	T248	FOXG_15014, FOXG_21943		coding
S_1n15.9	3350	3360	Hormin	0.568881	F4-10	T286	FOXG_15114		coding
S_2.1	37189	37198	Hormin	0.189219	F4-10	T288	FOXG_15857		coding
S_2.2	2411	2420	Hormin	0.852972	E2-10	T125	FOXG_15875		intergenic
S_2.2	2411	2419	Hormin	0.955396	F5-10	T336	FOXG_15875		intergenic
S_2.4	2227	2236	Hormin	0.344498	E4-10	T169			intergenic
S_2.4	138826	138832	Copia19_FOL	1	P5-10	T008	FOXG_15919	-206	intergenic
S_2.4	139692	139701	Hormin	0.225046	F4-10	T303	FOXG_22265		coding
S_2.4	143017	143026	Hormin	1	P5-10	T009	FOXG_22266	0	coding
S_2.4	227269	227280	Hormin	0.196386	E4-10	T153	FOXG_15935		intergenic
S_2.6	11298	11307	Hormin	0.785763	F3-10	T263			intergenic
S_3.1	57016	57081	Hormin	0.72285	F1-10	T189	FOXG_06928		non-coding
S_3.1	57017	57025	Hormin	0.15233	F2-10	T216	FOXG_06928		non-coding
S_3.1	66924	66934	Hormin	0.132928	F2-10	T228	FOXG_16080		intergenic
S_3.14	16036	16044	Hormin	0.298284	E4-10	T170			intergenic
S_3.18	856	867	Hornet	0.113173	F4-10	T301	FOXG_21844		coding
S_3.2	100962	100970	Hormin	0.133679	F4-10	T282	FOXG_14890		coding
S_3.3	44668	44676	Hormin	0.466667	P5-10	T010	FOXG_21846	0	coding
S_3.9	9506	9514	Hormin	0.218385	F2-10	T223	FOXG_14995		intergenic
S_3n6.1	17463	17474	Hormin	1	F3-10	T245	FOXG_12502		intergenic
S_3n6.1	143234	143244	Hormin	0.400798	F4-10	T277	FOXG_12524		non-coding
S_3n6.12	23035	23043	Hormin	0.392922	F1-10	T204	FOXG_22333		intergenic
S_3n6.14	23809	23819	Hop	0.207865	Y2-10	T016	FOXG_16226	-506	intergenic
S_3n6.17	13276	13285	Hormin	0.352041	E1-10	T114	FOXG_13998		coding
S_3n6.18	7808	8051	Hormin	0.151373	F1-10	T210			intergenic
S_3n6.32	18427	18435	Merry	0.5	P4-10	T017	FOXG_16232	-1433	intergenic
S_3n6.4	2062	2068	Copia19_FOL	0.693412	E2-10	T130			intergenic
S_3n6.5	37906	37916	Hormin	0.426329	F2-10	T233	FOXG_21002		coding
S_3n6.5	38119	38128	Hormin	0.219088	E4-10	T162	FOXG_21002		coding
S_3n6.5	38164	38171	Hormin	0.355769	Y5-10	T014	FOXG_21002,FOXG_12611,FOXG_22666,FOXG_21315	0	coding
S_3n6.5	38174	38183	Hormin	0.71083	E2-10	T129	FOXG_21002		coding
S_3n6.52	1581	1589	hAT178_FOL	0.104872	F1-10	T199	FOXG_14222		intergenic
S_6.1	111521	111522	MarCry-1_FO	0.274725	P4-10	T018	FOXG_22790	-19	intergenic
S_6.11	15728	15734	Copia19_FOL	0.204065	E2-10	T120	FOXG_12405		intergenic
S_6.16	18268	18277	Hormin	0.22077	E4-10	T144	FOXG_07102		coding
S_6.17	11474	11485	Hormin	0.216721	E5-10	T178	FOXG_19603		coding
S_6.19	15460	15468	Hormin	0.142256	F1-10	T190	FOXG_07043		coding
S_6.2	47767	47775	Hormin	0.128358	F4-10	T296	FOXG_19594		non-coding
S_6.20	16366	16374	Hormin	0.216495	Y5-10	T022	FOXG_19620	-3268	intergenic
S_6.21	10812	10820	Hormin	0.112469	P1-10	T023	FOXG_06955	-2910	intergenic
S_6.23	10730	10731	MarCry-1_FO	0.114458	Y3-10	T024	FOXG_17123	360	intergenic
S_6.7	33594	33605	Hormin	0.132501	E1-10	T119			intergenic
U_1	35948	35959	Hormin	0.356331	F5-10	T337	FOXG_17029		coding
U_1	84800	84807	Hormin	0.451613	Y1-10	T086	FOXG_17010	0	coding
U_1	157460	157468	Hormin	0.126005	F3-10	T251	FOXG_16977		coding
U_11	28553	28561	Hormin	0.125289	F5-10	T338	FOXG_17608		intergenic
U_12	54978	54986	Hormin	0.119399	F5-10	T346	FOXG_22894		intergenic
U_14	67702	67711	Hormin	0.73367	E4-10	T158	FOXG_17560		coding
U_16	31611	31619	Hormin	0.159127	E5-10	T182			intergenic
U_17	8140	8141	MarCry-1_FO	0.252747	P4-10	T096	FOXG_17527	949	intergenic
U_25	492	500	Hormin	0.227667	F2-10	T240			intergenic
U_3	60458	60466	Hormin	0.113329	F4-10	T306	FOXG_22773		intergenic
U_3	142441	142454	Hormin	0.292137	E5-10	T181	FOXG_22762		intergenic
U_3	185055	185065	Hormin	0.141817	F4-10	T290	FOXG_17137		coding
U_32	15081	15082	MarCry-1_FO	1	P5-10	T097	FOXG_22255	-2455	intergenic
U_37	2872	2880	Hormin	0.164891	F1-10	T211			intergenic
U_39	770	778	Hormin	1	Y2-10	T098	FOXG_17680	0	coding
U_6	34361	34369	Hormin	0.724868	F1-10	T212			intergenic
U_6	62980	62987	MarCry-1_FO	1	F3-10	T247	FOXG_14853		intergenic
U_9	10325	10336	Hormin	1	Y2-10	T090	FOXG_12576,FOXG_21009,FOXG_21050,FOXG_22658,FOXG_21307	0	coding
U_9	10447	10454	Hormin	1	Y3-10	T091	FOXG_12576,FOXG_21009,FOXG_21050,FOXG_22658,FOXG_21307	0	coding
U_9	10700	10708	hAT105_FOL	1	M4-10	T092	FOXG_12576,FOXG_21009,FOXG_21050,FOXG_22658,FOXG_21307	0	coding
U_9	10775	10782	Hormin	1	Y4-10	T093	FOXG_12576,FOXG_21009,FOXG_21050,FOXG_22658,FOXG_21307	0	coding
U_9	10808	10815	Hormin	0.554217	Y5-10	T094	FOXG_12576,FOXG_21009,FOXG_21050,FOXG_22658,FOXG_21307	0	coding

### Sheet: SNV INDEL
CHROM	POS	REF	ALT	AF	TYPE	FILTER	sample	mut_id	gene	dist	loc	change
Chr1	808419	G	A	1	SNP	PASS	P2-10	S001	FOXG_11096,FOXG_11097	0	coding	nonsense (W>*)
Chr1	1377646	G	A	0.855422	SNP	PASS	M4-10	S002	FOXG_11273	0	coding	nonsense (Q>*)
Chr1	1378251	C	T	0.988	SNP	PASS	E1-10	S089	FOXG_11273	0	coding	missense (G>D)
Chr1	1549218	A	G	0.734	SNP	PASS	E4-10	S090	FOXG_11316	0	coding	synonymous (D>D)
Chr1	1704182	AGTCAACATCACCACTCGTCTCACCCTCCTCTACCTCCTCCGCC	A	0.8625	INDEL	PASS	Y2-10	I001	FOXG_00016	0	coding	aa deletion (SQHHHSSHPPLPPPP>S)
Chr1	1704921	G	T	1	SNP	PASS	Y3-10	S004	FOXG_00016	0	coding	nonsense (E>*)
Chr1	1705310	C	T	0.828125	SNP	PASS	Y4-10	S004	FOXG_00016	0	coding	nonsense (Q>*)
Chr1	2007148	AGAAT	A	1	INDEL	PASS	P5-10	I002	FOXG_00110	0	coding	frameshift
Chr1	4297750	CTT	C	0.248	INDEL	PASS	E4-10	I020	FOXG_00836		intergenic
Chr1	5861915	T	A	0.984	SNP	PASS	E3-10	S092	FOXG_01365	0	non-coding
Chr10	168552	G	C	0.360656	SNP	PASS	Y1-10	S058	FOXG_17339	-9	intergenic
Chr10	331457	C	A	0.404255	SNP	PASS	P5-10	S060	FOXG_13626	0	coding	nonsense (S>*)
Chr10	720467	G	T	0.235	SNP	PASS	F2-10	S093	FOXG_13761	0	non-coding
Chr11	2228025	C	A	1	SNP	PASS	P2-10	S064	FOXG_10196	0	coding	missense (D>E)
Chr12	748889	T	A	0.369863	SNP	PASS	P1-10	S065	FOXG_21146	0	coding	missense (N>Y)
Chr12	1277101	T	TG	0.423	INDEL	PASS	F5-10	I021	FOXG_13564	0	coding	frameshift
Chr12	1497480	C	A	0.684783	SNP	PASS	P1-10	S066	FOXG_14537	-1041	intergenic
Chr13	234005	G	T	1	SNP	PASS	P5-10	S069	FOXG_11967	0	coding	missense (C>F)
Chr2	981843	C	T	1	SNP	PASS	M3-10	S008	FOXG_19144	1021	intergenic
Chr2	1811573	G	T	1	SNP	PASS	P5-10	S009	FOXG_06212	0	coding	missense (N>K)
Chr2	1855356	G	A	0.157	SNP	PASS	F3-10	S094	FOXG_06225	0	coding	synonymous (L>L)
Chr2	3297552	C	T	1	SNP	PASS	Y3-10	S011	FOXG_08386	0	coding	synonymous (K>K)
Chr2	4480886	C	T	0.1	SNP	PASS	F3-10	S096	FOXG_08795		intergenic
Chr4	964195	C	T	0.97	SNP	PASS	F3-10	S097	FOXG_19530	0	coding	synonymous (F>F)
Chr4	969486	G	A	0.140187	SNP	PASS	M3-10	S025	FOXG_07715	0	coding	synonymous (K>K)
Chr4	1764528	C	A	0.932	SNP	PASS	F1-10	S098	FOXG_07978	0	coding	synonymous (G>G)
Chr4	2228498	T	C	0.60274	SNP	PASS	Y5-10	S026	FOXG_19573	0	non-coding
Chr4	2554114	TGG	T	0.967	INDEL	PASS	F3-10	I022	FOXG_03744	0	non-coding
Chr4	4011320	T	C	0.361	SNP	PASS	F5-10	S100	FOXG_04264	0	non-coding
Chr4	4422652	G	A	0.162	SNP	PASS	F3-10	S101	FOXG_04392		intergenic
Chr5	328733	G	A	0.148	SNP	PASS	F4-10	S102	FOXG_15290	0	coding	missense (D>N)
Chr5	471500	C	A	0.185185	SNP	PASS	M5-10	S029	FOXG_21889	3963	intergenic
Chr5	906106	C	T	0.65	SNP	PASS	P1-10	S032	FOXG_18095	-22400	intergenic
Chr5	984888	G	A	0.78	SNP	PASS	Y4-10	S033	FOXG_01429	0	coding	nonsense (W>*)
Chr5	1041335	C	T	0.96	SNP	PASS	F1-10	S103	FOXG_01446	0	non-coding
Chr5	1782816	G	A	0.913978	SNP	PASS	P5-10	S036	FOXG_01671	0	non-coding
Chr5	1830302	C	T	0.214286	SNP	PASS	Y5-10	S037	FOXG_01684	0	coding	missense (H>Y)
Chr5	2643702	G	A	0.294	SNP	PASS	E5-10	S104	FOXG_18210	0	coding	synonymous (R>R)
Chr5	4883393	C	T	1	SNP	PASS	M1-10	S039	FOXG_18368	993	intergenic
Chr7	222245	T	C	0.138211	SNP	PASS	M1-10	S040	FOXG_04764	1495	intergenic
Chr7	773685	G	A	0.989	SNP	PASS	E5-10	S105	FOXG_04946	0	non-coding
Chr7	819893	A	G	0.506024	SNP	PASS	Y2-10	S042	FOXG_04961	0	coding	missense (S>P)
Chr7	1784774	C	T	0.119403	SNP	PASS	M3-10	S043	FOXG_19025	1677	intergenic
Chr7	4105265	G	A	0.985	SNP	PASS	E3-10	S106	FOXG_10726	0	coding	missense (G>R)
Chr8	56893	C	T	0.24	SNP	PASS	F2-10	S107	FOXG_02672		intergenic
Chr8	400085	G	A	0.108434	SNP	PASS	Y5-10	S046	FOXG_02782	0	non-coding
Chr8	521943	G	T	0.173228	SNP	PASS	M5-10	S047	FOXG_18413	0	coding	missense (N>K)
Chr8	1827271	G	A	0.121	SNP	PASS	E5-10	S110	FOXG_03235	0	coding	missense (G>S)
Chr8	1942407	G	A	0.423913	SNP	PASS	M2-10	S048	FOXG_03265	0	coding	missense (A>T)
Chr8	2001140	TAC	T	1	INDEL	PASS	Y3-10	I010	FOXG_03284	-462	intergenic
Chr8	3098850	G	T	0.989	SNP	PASS	E2-10	S111	FOXG_03639	0	non-coding
Chr8	3098850	G	T	0.991	SNP	PASS	F5-10	S112	FOXG_03639	0	non-coding
Chr8	3476706	C	T	0.963	SNP	PASS	F3-10	S113	FOXG_15669	0	coding	missense (A>T)
Chr8	3478403	G	GCA	0.271	INDEL	PASS	F4-10	I023	FOXG_15669		intergenic
Chr8	3961001	T	C	1	SNP	PASS	P5-10	S053	FOXG_15845	-742	intergenic
Chr9	386898	C	A	1	SNP	PASS	P5-10	S055	FOXG_08994	0	coding	missense (D>Y)
Chr9	1439606	C	T	0.987013	SNP	normal_artifact	M1-10	S057	FOXG_09359	0	coding	missense (G>S)
Chr9	2079315	TCTC	T	0.953	INDEL	PASS	F1-10	I024	FOXG_12649	0	coding	aa deletion (SP>S)
Chr9	3193363	TTACCTAAAACCCTTAATATTATTTTATAACTTAATATTTAATTATATTAATAATTATA	T	0.375	INDEL	PASS	P1-10	I015	FOXG_13018	-951	intergenic
S_14.12	3192	C	CG	0.914634	INDEL	PASS	Y2-10	I017	FOXG_16428	0	non-coding
S_14.30	6571	C	G	0.153226	SNP	PASS	M4-10	S070	FOXG_14144	-1532	intergenic
S_15.18	9672	C	T	0.352239	SNP	PASS	M4-10	S076	FOXG_15600,FOXG_06744,FOXG_06708,FOXG_06554,FOXG_07272,FOXG_16330	0	coding	missense (G>D)
S_15.6	29360	AGCTGTTGATAAAG	A	0.85	INDEL	slippage	Y1-10	I018	FOXG_16733	-907	intergenic
S_1n15.4	51267	C	T	0.51073	SNP	PASS	P2-10	S073	FOXG_21995	949	intergenic
S_1n15.7	32374	C	T	0.183333	SNP	PASS	P5-10	S074	FOXG_21951	40	intergenic
S_3.1	3933	T	C	0.1	SNP	PASS	E2-10	S114	FOXG_14820	0	non-coding
S_3.1	39040	A	T	0.1	SNP	PASS	E4-10	S116	FOXG_06924	0	coding	missense (R>W)
S_3.8	28723	T	TGAGCCGGAGCCG	0.545455	INDEL	PASS	Y3-10	I005	FOXG_14947	0	coding	aa insertion (G>GSGS)
S_3n6.1	26500	AAAAGGTTGCTGATGTTGAACGTACCTGCTTCAGTAAGATGATCGCCATTTTG	A	1	INDEL	PASS	M5-10	I006	FOXG_20948,FOXG_21359	0	coding	frameshift
S_3n6.29	9935	T	C	0.72	SNP	PASS	M4-10	S017	FOXG_06486	920	intergenic
S_3n6.3	29721	G	A	1	SNP	PASS	P2-10	S014	FOXG_12431	220	intergenic
S_3n6.5	38640	T	C	0.985	SNP	PASS	E5-10	S119	FOXG_12611	0	coding	missense (K>T)
S_3n6.9	2604	G	GA	0.991379	INDEL	PASS	P5-10	I007	FOXG_22360	-62	intergenic
S_6.23	11847	CTCTA	C	0.132743	INDEL	PASS	M4-10	I009	FOXG_17122	-338	intergenic
S_6.3	54530	T	C	0.459	SNP	PASS	E3-10	S120			intergenic
S_6.6	35810	C	T	0.377358	SNP	PASS	M1-10	S020	FOXG_06961	-1413	intergenic
S_6.9	27752	T	C	0.57	SNP	PASS	P5-10	S021	FOXG_07021	-121	intergenic
U_15	38846	G	T	0.119048	SNP	PASS	M4-10	S085	FOXG_17647	-3237	intergenic
U_19	24807	C	A	0.162	SNP	PASS	F2-10	S121	FOXG_17327	0	non-coding
U_2	40924	G	T	0.231884	SNP	PASS	Y5-10	S077	FOXG_17596	0	coding	missense (C>F)
U_2	118452	A	G	0.232	SNP	PASS	F4-10	S122	FOXG_17616	0	coding	missense (M>T)
U_2	163549	C	T	0.776224	SNP	PASS	M4-10	S078	FOXG_17632	5478	intergenic
U_2	169262	T	G	0.322034	SNP	PASS	P1-10	S079	FOXG_17632	11191	intergenic
U_23	10080	C	CCAATCAAATCAATCAAAT	0.166	INDEL	PASS	F2-10	I026	FOXG_21687		intergenic
U_24	80	TTATTTATAGATAATTAATAAAGGAGA	T	0.958	INDEL	PASS	E5-10	I027			intergenic
U_25	12980	A	C	0.710526	SNP	PASS	M4-10	S086	FOXG_21826	-9150	intergenic
U_3	99058	C	A	0.489362	SNP	PASS	P5-10	S081	FOXG_22768	124	intergenic
U_41	5485	T	A	0.278	SNP	PASS	F5-10	S123			intergenic
U_45	53	AAGATATTATCCTAGACTAT	A	1	INDEL	PASS	P2-10	I019	.		intergenic
U_54	983	A	T	0.65	SNP	PASS	Y1-10	S088	.		intergenic
U_9	57854	T	C	1	SNP	missing	M3-10	S084	FOXG_18334	-6912	intergenic
U_9	57854	T	C	1	SNP	missing	P4-10	S084	FOXG_18334	-6912	intergenic
