## Supplementary Table 3 for "Transposons and accessory genes drive adaptation in a clonally evolving fungal pathogen"

### Sheet: Frequencies
Plant-passaged on Stems	Evolved isolate	Plant passaged on YPDA	Evolved isolate	Plant passaged on MMA	Evolved isolate	YPDA passaged on Stems	Evolved isolate	YPDA passaged on YPDA	Evolved isolate	YPDA passaged on MMA	Evolved isolate	MMA passaged on Stems	Evolved isolate	MMA passaged on YPDA	Evolved isolate	MMA passaged on MMA	Evolved isolate		21009Δ vs. wτ	0.99	0.99	0.99
1	P11	0.379027	P11	0.511694	P11	0.358131	Y11	0.99	Y11	0.99	Y11	0.757925	M13	0.99	M13	0.99	M13		Y2.6 vs. Y2.4	0.99	0.99	0.99
0.573616	P11	0.59435	P11	0.244731	P11	0.551948	Y11	0.99	Y11	0.99	Y11	0.731453	M13	0.99	M13	0.99	M13		Y4.8 vs. Y4.3	0.99	0.99	0.99
0.748551	P11	0.489667	P11	0.473964	P11	0.632882	Y11	0.99	Y11	0.99	Y11	0.660542	M13	0.99	M13	0.99	M13		velBΔ vs. wτ	0.96	0.99	0.99
0.900629	P11	0.52477	P11	0.585193	P11	0.688402	Y11	0.99	Y11	0.99	Y11	0.01	M47	0.99	M13	0.99	M13		21009Δ vs. velΒΔ	0.83576	0.880733	0.901509
0.682862	P11	0.500327	P11	0.362329	P11	0.643142	Y11	0.99	Y11	0.99	Y11	0.01	M47	0.99	M13	0.99	M13
0.57693	P11	0.405948	P11	0.713931	P11	0.672306	Y11	0.99	Y11	0.99	Y11	0.01	M47	0.99	M13	0.99	M13
0.525675	P25	0.89945	P25	0.730253	P25	0.044511	Y24	0.99	Y24	0.99	Y24	0.01	M49	0.172353	M47	0.99	M47
0.553658	P25	0.766288	P25	0.732094	P25	0.239995	Y24	0.99	Y24	0.99	Y24	0.01	M49	0.1184	M47	0.99	M47
0.820217	P25	0.868359	P25	0.99	P25	0.19911	Y24	0.99	Y24	0.99	Y24	0.01	M49	0.118362	M47	0.99	M47
0.608232	P25	0.696196	P25	0.990678	P25	0.066	Y24	0.99	Y24	0.99	Y24	0.349715	M49	0.060127	M47	0.107174	M47
0.806357	P25	0.567651	P25	0.99	P25	0.0664	Y24	0.99	Y24	0.99	Y24	0.01	M49	0.0601176	M47	0.534103	M47
0.589847	P25	0.638886	P25	0.672319	P25	0.140512	Y26	0.99	Y24	0.99	Y24	0.01	M49	0.0601299	M47	0.639783	M47
0.470453	P46	0.583289	P46	0.354986	P46	0.165994	Y26	0.99	Y26	0.99	Y26	0.7528	M52	0.99	M49	0.99	M49
0.252786	P46	0.564844	P46	0.311406	P46	0.157976	Y26	0.99	Y26	0.99	Y26	0.758702	M52	0.635947	M49	0.99	M49
0.429066	P46	0.595925	P46	0.591517	P46	0.19286	Y26	0.99	Y26	0.99	Y26	0.721781	M52	0.99	M49	0.99	M49
0.332732	P57	0.358131	P57	0.312171	P57	0.369022	Y43	0.99	Y26	0.99	Y26			0.761188	M49	0.812605	M49
0.494597	P57	0.551948	P57	0.620624	P57	0.0896289	Y43	0.99	Y26	0.425	Y26			0.819371	M49	0.747161	M49
0.686815	P57	0.632882	P57	0.662091	P57	0.355487	Y43	0.99	Y26	0.273615	Y26			0.674211	M49	0.977048	M49
0.745421	P57	0.688402	P57	0.637986	P57	0.34066	Y43	0.99	Y43	0.99	Y43			0.99	M52	0.99	M52
0.474618	P57	0.643142	P57	0.290994	P57	0.523617	Y43	0.99	Y43	0.653162	Y43			0.99	M52	0.99	M52
0.677252	P57	0.672306	P57	0.608266	P57	0.568414	Y48	0.99	Y43	0.752288	Y43			0.99	M52	0.99	M52
						0.189168	Y48	0.99	Y43	0.723417	Y43			0.99	M52	0.99	M52
						0.533642	Y48	0.99	Y43	0.99	Y43			0.99	M52	0.99	M52
						0.55508	Y48	0.99	Y43	0.99	Y43			0.99	M52	0.99	M52
						0.25213	Y48	0.99	Y48	0.99	Y48
								0.99	Y48	0.99	Y48
								0.99	Y48	0.99	Y48
								0.99	Y48	0.730261	Y48
								0.99	Y48
								0.99	Y48

### Sheet: Relative Fitness
Plant-passaged on Stems	Plant passaged on YPDA	Plant passaged on MMA	YPDA passaged on Stems	YPDA passaged on YPDA	YPDA passaged on MMA	MMA passaged on Stems	MMA passaged on YPDA	MMA passaged on MMA
99	0.610375	1.0479	0.557949	99	99	3.13096	99	99
1.49425	1.46518	0.324031	1.23188	99	99	2.72374	99	99
3.78583	0.959504	0.90101	1.72392	99	99	1.94587	99	99
12.245	1.10424	1.41076	2.20926	99	99	0.010101	99	99
2.63415	1.00131	0.568207	1.80224	99	99	0.010101	99	99
1.36367	0.683354	2.49566	2.05163	99	99	0.010101	99	99
1.10826	8.94534	2.70717	0.0465845	99	99	0.010101	0.208245	99
1.24043	3.27878	2.73265	0.315782	99	99	0.010101	0.134301	99
4.56227	6.59642	99	0.248611	99	99	0.010101	0.134252	99
1.55253	2.2916	106.277	0.0706638	99	99	0.537787	0.0639735	0.120039
4.16414	1.31294	99	0.0711225	99	99	0.010101	0.0639629	1.1464
1.43812	1.76921	2.05175	0.163483	99	99	0.010101	0.0639769	1.7761
0.888407	1.39974	0.550353	0.199032	99	99	3.04531	99	99
0.338304	1.29803	0.452235	0.187614	99	99	3.14426	1.74685	99
0.751516	1.47479	1.44808	0.238942	99	99	2.59429	99	99
0.498648	0.557949	0.453849	0.584841	99	99		3.18739	4.33633
0.978618	1.23188	1.63591	0.0984531	99	0.739131		4.5362	2.95508
2.193	1.72392	1.95938	0.55156	99	0.37668		2.06948	42.5689
2.92805	2.20926	1.76232	0.516668	99	99		99	99
0.903377	1.80224	0.410425	1.09915	99	1.88319		99	99
2.09839	2.05163	1.55275	1.31703	99	3.03695		99	99
			0.233302	99	2.61556		99	99
			1.14428	99	99		99	99
			1.24759	99	99		99	99
			0.33713	99	99
				99	99
				99	99
				99	2.70729
				99
				99

### Sheet: LOG10 Relative Fitness
Plant-passaged on Stems	Plant passaged on YPDA	Plant passaged on MMA	YPDA passaged on Stems	YPDA passaged on YPDA	YPDA passaged on MMA	MMA passaged on Stems	MMA passaged on YPDA	MMA passaged on MMA		21009Δ ϖσ. ωτ		2	2	2
1.99564	-0.214403	0.0203191	-0.253405	1.99564	1.99564	0.495677	1.99564	1.99564		Y2.6 vs. Y2.4		2	2	2
0.174424	0.165892	-0.489413	0.0905697	1.99564	1.99564	0.435165	1.99564	1.99564		Y4.8 vs. Y4.3		2	2	2
0.578162	-0.0179532	-0.0452704	0.236517	1.99564	1.99564	0.289114	1.99564	1.99564		velBΔ ϖσ. ωτ		1.81734	2	2
1.08796	0.0430653	0.149454	0.344247	1.99564	1.99564	-1.99564	1.99564	1.99564		21009Δ ϖσ. ϖελΒΔ		1.04834	1.19781	1.2857
0.420641	0.000568746	-0.245493	0.255812	1.99564	1.99564	-1.99564	1.99564	1.99564
0.134711	-0.165355	0.397186	0.312099	1.99564	1.99564	-1.99564	1.99564	1.99564
0.0446417	0.951597	0.432516	-1.33176	1.99564	1.99564	-1.99564	-0.681426	1.99564
0.0935734	0.515712	0.436585	-0.500613	1.99564	1.99564	-1.99564	-0.87192	1.99564
0.659181	0.819309	1.99564	-0.60448	1.99564	1.99564	-1.99564	-0.872078	1.99564
0.19104	0.360138	2.02644	-1.1508	1.99564	1.99564	-0.26939	-1.194	-0.920676
0.619526	0.118246	1.99564	-1.14799	1.99564	1.99564	-1.99564	-1.19407	0.0593344
0.157794	0.247779	0.312124	-0.786527	1.99564	1.99564	-1.99564	-1.19398	0.249468
-0.051388	0.146049	-0.259359	-0.701077	1.99564	1.99564	0.483631	1.99564	1.99564
-0.470693	0.113284	-0.344636	-0.726734	1.99564	1.99564	0.497518	0.242256	1.99564
-0.124062	0.168729	0.160793	-0.621708	1.99564	1.99564	0.414018	1.99564	1.99564
-0.302206	-0.253405	-0.343089	-0.232962	1.99564	1.99564		0.503435	0.637122
-0.0093866	0.0905697	0.213759	-1.00677	1.99564	-0.131278		0.656692	0.470569
0.341039	0.236517	0.292118	-0.258407	1.99564	-0.424028		0.31586	1.62909
0.466578	0.344247	0.246085	-0.286788	1.99564	1.99564		1.99564	1.99564
-0.0441311	0.255812	-0.386766	0.0410569	1.99564	0.274895		1.99564	1.99564
0.321886	0.312099	0.191102	0.119597	1.99564	0.482437		1.99564	1.99564
			-0.632082	1.99564	0.417564		1.99564	1.99564
			0.0585313	1.99564	1.99564		1.99564	1.99564
			0.0960736	1.99564	1.99564		1.99564	1.99564
			-0.472202	1.99564	1.99564
				1.99564	1.99564
				1.99564	1.99564
				1.99564	0.432535
				1.99564
				1.99564
