## Supplementary Table 5 for "Transposons and accessory genes drive adaptation in a clonally evolving fungal pathogen"

### Sheet: Growth rate
	Experiment 1	48 h	72 h	∆t (72h-48h)	Relative to wt	Mean	SD
	wt	406.39	993.36	586.97	1.00161	1	0.0542049
		503.69	1121	617.31	1.05338
		499.89	1053.69	553.8	0.945008
			WT AVERAGE	586.027
	∆21009+21009	482.15	1084.84	602.69	1.02843	0.950838	0.0691398
		425.84	950.79	524.95	0.895778
		473.32	1017.33	544.01	0.928302
	Experiment 2	48 horas	72 horas	∆t (72h-48h)	Relative to wt	Mean	SD
	wt	282.97	787.71	504.74	1.17894	1	0.178615
		219.22	647.07	427.85	0.999346
		242	593.8	351.8	0.821713
			WT AVERAGE	428.13
	∆21009	655.82	1497.3	841.48	1.96548	2.06908	0.124342
		659.37	1604.24	944.87	2.20697
		663.96	1535.12	871.16	2.0348
	Experiment 3	48 horas	72 horas	∆t (72h-48h)	Relative to wt	Mean	SD
	wt	457.42	1087.28	629.86	1.01108	1	0.038886
		427.41	1070.39	642.98	1.03214
		387.41	983.44	596.03	0.956776
			WT AVERAGE	622.957
	∆21009	864.26	1908.55	1044.29	1.67634	1.63264	0.0474449
		826.49	1847.77	1021.28	1.63941
		820.18	1805.81	985.63	1.58218
	∆21009+21009	523.22	1191.33	668.11	1.07248	1.06426	0.0698867
		526.74	1230.48	703.74	1.12968
		500.49	1117.61	617.12	0.990631

### Sheet: Sporulation
Experiment 1
Dilution	Strain	Count	Conidia/mL	Vol. Total	Conidia Total	Mean	SD
1	Wt R1	130	2031250	2.3	4671875	7.41302e+06	3.77499e+06
100	Wt R2	3	4687500	2.5	11718750
1	Wt R3	197	3078125	1.9	5.84844e+06
10	∆21009 R1	43	6718750	2.35	1.57891e+07	1.41172e+07	3.87446e+06
10	∆21009 R2	40	6250000	2.7	16875000
10	∆21009 R3	31	4843750	2	9687500
100	∆21009+21009	1	1562500	2	3125000	4750000	1.4564e+06
100	∆21009+21009	2	3125000	1.9	5937500
1	∆21009+21009	160	2500000	2.075	5187500
Experiment 2
Dilution	Strain	Count	Conidia/mL	Vol. Total	Conidia Total	Mean	SD
100	Wt R1	24	37500000	0.52	19500000	1.14023e+07	7.49553e+06
100	Wt R2	16	25000000	0.4	10000000
1	Wt R3	241	3765625	1.25	4.70703e+06
100	∆21009 R1	18	28125000	0.5	14062500	2.36354e+07	9.17124e+06
100	∆21009 R2	46	71875000	0.45	32343750
100	∆21009 R3	32	50000000	0.49	24500000
100	∆21009+21009	29	45312500	0.48	21750000	15531250	5.53231e+06
100	∆21009+21009	14	21875000	0.51	11156250
100	∆21009+21009	12	18750000	0.73	13687500

### Sheet: Plant mortality
Strain	Days	wt	Δ21009	∆21009+21009	H2O
Wt	11	1
Wt	15	1
Wt	17	1
Wt	18	1
Wt	20	1
Wt	21	1
Wt	22	1
Wt	26	1
Wt	27	1
Wt	28	1
Wt	28	1
Wt	36	0
Wt	36	0
Wt	36	0
Δ21009	19		1
Δ21009	23		1
Δ21009	28		1
Δ21009	32		1
Δ21009	36		0
Δ21009	36		0
Δ21009	36		0
Δ21009	36		0
Δ21009	36		0
Δ21009	36		0
Δ21009	36		0
Δ21009	36		0
Δ21009	36		0
Δ21009	36		0
Δ21009c 19	16			1
Δ21009c 19	17			1
Δ21009c 19	18			1
Δ21009c 19	19			1
Δ21009c 19	19			1
Δ21009c 19	20			1
Δ21009c 19	22			1
Δ21009c 19	26			1
Δ21009c 19	28			1
Δ21009c 19	30			1
Δ21009c 19	36			0
Δ21009c 19	36			0
Δ21009c 19	36			0
Δ21009c 19	36			0
H2O	36				0
H2O	36				0
H2O	36				0
H2O	36				0
H2O	36				0
H2O	36				0
H2O	36				0
H2O	36				0
H2O	36				0
H2O	36				0
H2O	36				0
H2O	36				0
H2O	36				0
